# The phosphodiesterase-5 inhibitor vardenafil reverses sleep deprivation-induced amnesia in mice

**DOI:** 10.64898/2026.03.24.713921

**Authors:** Camilla Paraciani, Carlo Castoldi, Diana Madalina Popescu, Elroy L. Meijer, Onno Van Den Hoed, Adithya Sarma, Sophia Wilhelm, Nienke de Vries, Linda Maria Requie, Esmee Y.G. D’Costa, Dimitrios Tantis Tapeinos, Pim R.A. Heckman, Ewelina Knapska, Peter Meerlo, Bianca Ambrogina Silva, Robbert Havekes

**Author notes:** Equal contribution (Bianca Ambrogina Silva, Robbert Havekes).

## Abstract

Sleep deprivation (SD) disrupts memory processes, particularly those dependent on the hippocampus. Six hours of SD after training in a hippocampus-dependent task typically induces amnesia in mice and impairs performance upon memory testing later. However, we previously demonstrated that object-location memories (OLMs) encoded under SD conditions can be recovered several days later, suggesting that these memories were not lost but suboptimally stored. Given that engrams of a specific memory are distributed across multiple functionally connected brain regions, we hypothesized that SD-induced amnesia arises from disrupted network alterations extending beyond the hippocampus. Consistent with this, brain-wide cFos mapping revealed a widespread reduction in cFos in memory associated regions during recall in SD mice and connectivity analysis identified the hippocampus as a central hub in this network. Since cGMP signaling modulates memory processes, we next tested whether the cGMP-specific PDE5 inhibitor vardenafil could restore access to these latent memories. One day after training, vardenafil reversed SD-induced OLM impairment when administered 30 minutes before testing, but this effect was lost when testing occurred several days later. To achieve persistent access to OLMs formed under SD conditions, we combined vardenafil treatment with optogenetic engram stimulation. This combined approach successfully maintained OLM retrievability for several days post-manipulation. Crucially, successful retrieval in these mice was associated with a significant increase in engram cell reactivation within the dorsal dentate gyrus compared to mice that failed to recall. Collectively, these findings provide novel insight into the molecular and network mechanisms underlying SD-induced amnesia and offer a strong rationale for developing targeted PDE5-mediated therapies to reverse SD-related memory deficits.

**Highlights:**

- SD-induced amnesia is associated with reduced cFos expression within memory-associative circuitry
- The phosphodiestarase-5-inhibitor vardenafil can be used to restore memory access
- Combining optogenetics with vardenafil treatment sustains memory retrieval over several days
- Successful retrieval reflects increased reactivation of engram cells in the dentate gyrus
