## Supplementary Table S1 for "The phosphodiesterase-5 inhibitor vardenafil reverses sleep deprivation-induced amnesia in mice"

### Sheet: Foglio1
Stimulus processing		Sensory-motor		Emotional-motivational		Memory-associative
ID	Acronym	ID	Acronym	ID	Acronym	ID	Acronym
1037	POST	985	MOp	583	CLA	1002	AUDp
614000000	IGd	353	SSp-n	952	EPd	402	VISal
629	VAL	329	SSp-bfd	966	EPv	394	VISam
685	VM	337	SSp-ll	131	LA	385	VISp
718	VPL	345	SSp-m	295	BLA	533	VISpm
725	VPLpc	369	SSp-ul	319	BMA	313000000	VISli
733	VPM	361	SSp-tr	780	PA	39	ACAd
741	VPMpc	182000000	SSp-un	672	CP	48	ACAv
414	SPFm	378	SSs	56	ACB	972	PL
422	SPFp	1057	GU	998	FS	44	ILA
609	SPA	677	VISC	754	OT	723	ORBl
1044	PP	1011	AUDd	250	LSc	731	ORBm
475	MG	1002	AUDp	258	LSr	746	ORBvl
170	LGd	1027	AUDpo	266	LSv	894	RSPagl
218	LP	1018	AUDv	310	SF	879	RSPd
1020	PO	402	VISal	333	SH	886	RSPv
1029	POL	394	VISam	23	AAA	541	TEa
325	SGN	409	VISl	292	BA	922	PERI
255	AV	385	VISp	536	CEA	895	ECT
127	AM	425	VISpl	1105	IA	918	ENTl
64	AD	533	VISpm	403	MEA	926	ENTm
1120	IAM	104	AId	1022	GPe	843	PAR
1113	IAD	111	AIp	1031	GPi	1084	PRE
155	LD	119	AIv	342	SI	502	SUB
59	IMD	417	VISrl	298	MA	485000000	ProS
366	SMT			564	MS	614000000	CA1d
1077	PR			596	NDB	614000000	CA2d
149	PVT			581	TRS	614000000	CA3d
15	PT			351	BST	614000000	DGd
189	RH			287	BAC	614000000	FCd
599	CM			390	SO	614000000	IGd
907	PCN			38	PVH	614000000	CA1v
575	CL			30	PVa	614000000	CA2v
930	PF			223	ARH	614000000	CA3v
262	RT			72	ADP	614000000	DGv
27	IGL			263	AVP	131	LA
178	LGv			272	AVPV	56	ACB
321	SubG			452	MEPO	258	LSr
483	MH			523	MPO	835	PALv
186	LH			763	OV	564	MS
				1109	PS	351	BST
				126	PVp	255	AV
				133	PVpo	181	RE
				347	SBPV	210	LM
				286	SCH	491	MM
				338	SFO	749	VTA
				689	VLPO
				88	AHN
				210	LM
				491	MM
				525	SUM
				515	MPN
				693	VMH
				946	PH
				226	LPO
				356	PST
				364	PSTN
				576000000	PeF
				470	STN
				797	ZI
				10671	ME
