## Supplementary Table S2 for "The phosphodiesterase-5 inhibitor vardenafil reverses sleep deprivation-induced amnesia in mice"

### Sheet: Foglio1
Figure	Description	Test	Results	Post-hoc correction	n
1B	Log10 exploration time (s) target objects during training	Two-way RM ANOVA	N.S.		12
1C	Log10 exploration time (s) target objects during testing	Two-way RM ANOVA	Sleep x target:	Bonferroni correction SD: p=0.5496, [N.S.]	12
			F1,22=5.283, p=0.0314
				NSD: p=0.0005
			Target:
			F1,22=15.07, p=0.0008
1D	Discrimination (d2) index during testing	One sample t-test	SD: p=0.2191, [N.S.]		12
			NSD: p=0.0021
		Unpaired t-test	SD vs. NSD: p=0.0319
1E		Permutation test on mean-centered task PLS	SD vs. NSD: p=0.1433		9
1F		Permutation test on mean-centered task PLS	SD vs. NSD Stimulus processing: p=0.4887 Emotional-motivational-arousal: p=0.5498 Sensory-motor: p=0.1376 Memory-associative: p=0.0157		9
1G		Bootstrap test on mean-centered task PLS	SD vs. NSD Memory-associated regions with z-scores > 1.96 were considered significantly different between groups.		9
2D		Permutation test	Hyperinput quartet (p=0.00006) Random cortical quartet, p=0.30964 Random thalamic quartet, p=0.82876		9
2E		Pairwise inter-regional covariance of cFos density	In NSD mice, cFos activity in the hyperinput quartet showed significant covariation with most T30SS		9
3B	Log10 exploration time (s) target objects during testing	Two-way RM ANOVA	Condition (SD/NSD + Veh/Vard) x target:	Bonferroni correction SDveh: N.S.	19
			F3,72=11.34, p<0.0001
				NSDveh: p<0.0001
			Target:	NSDvard: p<0.0001
			F1,72=68.47, p<0.0001	SDvard: p<0.0001
	Discrimination (d2) index during testing	Two-way ANOVA	Sleep condition x Drug condition:	Bonferroni correction NSDveh vs. SDveh, p=0.0002	19
			F1,72=6.917, p=0.0104
				NSDvard vs. SDveh, p<0.0001
			Sleep condition:
			F1,72=13.38, p=0.0005	SDvard vs. SDveh, p<0.0001
			Drug condition:
			F1,72=15.62, p=0.0002
3D	%mCherry+	Two-way ANOVA	N.S.		9-12
3E	%cFos+	Two-way ANOVA	N.S.		9-12
3F	%mCherry+:cFos+	Two-way ANOVA	Sleep condition x Drug condition:	Bonferroni correction NSDveh vs. SDveh, p=0.0119	9-12
			F1,35=4.458, p=0.0420
				NSDvard vs. SDveh, p=0.0155
			Sleep condition:
			F1,35=4.997, p=0.0319	SDvard vs. SDveh, p=0.0179
			Drug condition:
			F1,35=6.938, p=0.0125
4B	Log10 exploration time (s) target objects during testing	Two-way RM ANOVA	Condition (SD/NSD + Veh/Vard) x target:	Bonferroni correction	9-12
			F2,29=7.303, p=0.0027	OFF_vard, ON_veh: N.S.
			Target:	ON_Vard, p=0.0001
			F1,29=9.577, p=0.0043
	Discrimination (d2) index during testing	One-sample t-test	OFF_vard: t11=1.335, N.S.		9-12
			ON_veh: t8=0.6700, N.S.
			ON_vard: t10=4.966, p=0.0006
		One-way ANOVA	F2,29=7.383, p=0.0026	Bonferroni correction
				ON_vard vs. OFF_vard: p=0.0328
				ON_vard vs. ON_Ctrl: p=0.0016
4D	%mCherry+	Kurskal-Wallis	N.S.		5-9
4E	%cFos+	One-way ANOVA	N.S.		5-9
4F	%mCherry+:cFos+	Kurskal-Wallis	H2=9.833, p=0.0029	Dunn’s test	5-9
				OFF_vard vs. ON_veh: N.S.
				ON_vard vs. OFF_vard: p=0.0099
				ON_vard vs. ON_veh: p=0.0410
S7B	Log10 exploration time (s) target objects during testing	Two-way RM ANOVA	Condition x target:	Bonferroni correction SDveh: [N.S.]	18-21
			F3,74=5.418, p=0.002
				NSDveh: p<0.0001
			Target:
			F1,74=80.72, p<0.0001	NSDvard: p<0.0001
				SDvard: p<0.0001
	Discrimination (d2) index during testing	One-sample t-test	SDveh: t20=1.776, N.S.		18-21
			NSDveh: t17=5.779, p<0.0001
			NSDvard: t17=4.313, p=0.0005
			SDvard: t20=5.694, p<0.0001
		Two-way RM ANOVA	Drug x Sleep:	Bonferroni correction NSDvard vs. SDveh: p=0.026
			F1,37=7.928, p=0.008
				NSDveh vs. SDveh: p=0.002
			Drug:
			F1,37=4.131, p=0.049	SDvard vs. SDveh: 0.005
			Sleep:
			F1,37=4.344, p=0.044
S1	Log10 exploration time (s) target objects during training	Two-way RM ANOVA	N.S.		19
S6A	Log10 exploration time (s) target objects during training	Two-way RM ANOVA	N.S.		9-12
S6B	Log10 exploration time (s) target objects during training	Two-way RM ANOVA	N.S.		18-21
