## supplementary Table S3 for "The phosphodiesterase-5 inhibitor vardenafil reverses sleep deprivation-induced amnesia in mice"

	outdegree_t30ss	size	major_division	size_md
ILA	27	844322	Isocortex	123282624
ENTl	26	6378088	HPF	42641090
ENTm	26	5018800	HPF	42641090
SUB	26	2097794	HPF	42641090
ProS	26	1328060	HPF	42641090
ACAv	25	2408528	Isocortex	123282624
ORBm	25	1399370	Isocortex	123282624
TEa	24	3102282	Isocortex	123282624
PERI	24	789792	Isocortex	123282624
ACAd	23	3131334	Isocortex	123282624
ORBvl	23	1776786	Isocortex	123282624
ECT	23	1712238	Isocortex	123282624
RSPv	22	4347166	Isocortex	123282624
MOs	21	13099028	Isocortex	123282624
SSp-tr	21	1401698	Isocortex	123282624
VISal	21	758224	Isocortex	123282624
VISam	21	792558	Isocortex	123282624
PL	21	2410398	Isocortex	123282624
CA1v	21	5986218	HPF	42641090
VISli	20	492086	Isocortex	123282624
VISpor	20	1282404	Isocortex	123282624
ORBl	20	2728124	Isocortex	123282624
RSPagl	20	2357084	Isocortex	123282624
RSPd	20	3799386	Isocortex	123282624
AM	20	410622	TH	20274752
IAD	20	111558	TH	20274752
PT	20	229952	TH	20274752
AUDv	19	1818222	Isocortex	123282624
VISl	19	1225624	Isocortex	123282624
VISpm	19	1048764	Isocortex	123282624
VISa	19	1439164	Isocortex	123282624
AD	18	161114	TH	20274752
IAM	18	43372	TH	20274752
Xi	18	87666	TH	20274752
VISpl	17	794466	Isocortex	123282624
AUDpo	17	612204	Isocortex	123282624
VAL	17	817044	TH	20274752
AV	17	415604	TH	20274752
LD	17	1016484	TH	20274752
CL	17	360936	TH	20274752
RE	17	423954	TH	20274752
PR	17	151324	TH	20274752
HATA	16	421334	HPF	42641090
AIp	16	2434626	Isocortex	123282624
SSp-bfd	15	6287780	Isocortex	123282624
AUDd	15	1214826	Isocortex	123282624
AUDp	15	2148996	Isocortex	123282624
LP	15	1200686	TH	20274752
RT	15	1447360	TH	20274752
LH	15	344718	TH	20274752
POST	15	1084318	HPF	42641090
PVT	15	444484	TH	20274752
VISp	14	7074134	Isocortex	123282624
VISrl	14	1017664	Isocortex	123282624
MD	14	1383390	TH	20274752
NDB	14	739932	PAL	9364810
SSs	13	9018162	Isocortex	123282624
LA	13	840288	CTXsp	8907902
PO	13	1252618	TH	20274752
POL	13	205490	TH	20274752
GU	13	1768314	Isocortex	123282624
DP	13	504720	OLF	46701932
RH	13	90694	TH	20274752
PRE	12	916690	HPF	42641090
DGv	12	4089038	HPF	42641090
BLA	11	1900282	CTXsp	8907902
PoT	11	279602	TH	20274752
LGd	11	722326	TH	20274752
SGN	11	180892	TH	20274752
IGL	11	68420	TH	20274752
FRP	11	973876	Isocortex	123282624
VPL	11	875674	TH	20274752
IMD	11	176410	TH	20274752
SMT	11	306336	TH	20274752
CM	11	249570	TH	20274752
PCN	11	238112	TH	20274752
TT	11	1440998	OLF	46701932
MS	11	415168	PAL	9364810
SSp-ll	10	2352126	Isocortex	123282624
SSp-un	10	1262332	Isocortex	123282624
LGv	10	405742	TH	20274752
PAR	10	932876	HPF	42641090
IGd	10	125690	HPF	42641090
EPd	10	1819782	CTXsp	8907902
EPv	10	972722	CTXsp	8907902
BMA	10	1485188	CTXsp	8907902
MH	10	320028	TH	20274752
VISC	9	2349560	Isocortex	123282624
GPe	9	1564816	PAL	9364810
AON	9	4870684	OLF	46701932
PA	9	966658	CTXsp	8907902
SI	9	3027112	PAL	9364810
NLOT	9	319480	OLF	46701932
COAa	9	767476	OLF	46701932
PAA	9	1191612	OLF	46701932
TRS	9	355850	PAL	9364810
DMH	9	376062	HY	15202202
PVp	9	124558	HY	15202202
PMv	9	195022	HY	15202202
LHA	9	2064508	HY	15202202
ZI	9	1799742	HY	15202202
MG	8	699844	TH	20274752
IntG	8	22500	TH	20274752
VPM	8	1644660	TH	20274752
GPi	8	423578	PAL	9364810
VM	8	928730	TH	20274752
SO	8	46946	HY	15202202
PD	8	11666	HY	15202202
PS	8	96670	HY	15202202
VMPO	8	50128	HY	15202202
VLPO	8	65426	HY	15202202
LPO	8	559976	HY	15202202
MA	8	364276	PAL	9364810
COAp	8	2497676	OLF	46701932
AAA	8	494370	STR	44961798
CA2v	8	266262	HPF	42641090
CA1d	8	4205454	HPF	42641090
ASO	8	6214	HY	15202202
PVa	8	50782	HY	15202202
PVi	8	205036	HY	15202202
ARH	8	284936	HY	15202202
SBPV	8	109400	HY	15202202
SCH	8	65776	HY	15202202
AHN	8	710594	HY	15202202
TMv	8	107802	HY	15202202
PVHd	8	130642	HY	15202202
VMH	8	549454	HY	15202202
PeF	8	214254	HY	15202202
RCH	8	150330	HY	15202202
TU	8	523216	HY	15202202
ME	8	81550	HY	15202202
LM	8	77444	HY	15202202
TMd	8	35706	HY	15202202
PMd	8	132210	HY	15202202
PST	8	12456	HY	15202202
PSTN	8	166506	HY	15202202
SCO	8	14478	MB	36740486
B	8	15566	P	16709052
DTN	8	103734	P	16709052
PDTg	8	48028	P	16709052
SG	8	17360	P	16709052
LDT	8	203476	P	16709052
NI	8	108230	P	16709052
SLC	8	26734	P	16709052
SLD	8	47212	P	16709052
APr	7	326634	HPF	42641090
AId	7	3724650	Isocortex	123282624
AIv	7	1734830	Isocortex	123282624
PIR	7	11566814	OLF	46701932
TR	7	1404722	OLF	46701932
MT	7	43358	MB	36740486
CA3v	7	4348494	HPF	42641090
CS	7	601652	P	16709052
APN	7	1276024	MB	36740486
PVH	7	188750	HY	15202202
AVP	7	92556	HY	15202202
MPO	7	555530	HY	15202202
PVpo	7	147648	HY	15202202
SUM	7	254722	HY	15202202
MPN	7	406420	HY	15202202
PH	7	707114	HY	15202202
III	7	32532	MB	36740486
CLI	7	83176	MB	36740486
PCG	7	541422	P	16709052
RPO	7	97170	P	16709052
STN	7	194600	HY	15202202
NPC	7	289708	MB	36740486
OP	7	58126	MB	36740486
NB	6	87926	MB	36740486
PBG	6	44764	MB	36740486
LT	6	17884	MB	36740486
LSc	6	563602	STR	44961798
SF	6	474314	STR	44961798
SPA	6	132628	TH	20274752
SNc	6	196792	MB	36740486
BAC	6	7756	PAL	9364810
MM	6	540136	HY	15202202
VTA	6	428618	MB	36740486
EW	6	25458	MB	36740486
IV	6	7258	MB	36740486
Pa4	6	16166	MB	36740486
AT	6	43064	MB	36740486
DR	6	152892	MB	36740486
LC	6	14486	P	16709052
MPT	6	43788	MB	36740486
PPT	6	144830	MB	36740486
DGd	5	2508138	HPF	42641090
MOp	5	11351334	Isocortex	123282624
CLA	5	550738	CTXsp	8907902
OT	5	3823686	STR	44961798
IA	5	182714	STR	44961798
BA	5	24958	STR	44961798
CEA	5	1317000	STR	44961798
DT	5	11452	MB	36740486
ADP	5	99530	HY	15202202
AVPV	5	181184	HY	15202202
MEPO	5	40260	HY	15202202
OV	5	8664	HY	15202202
SFO	5	20716	HY	15202202
RN	5	787766	MB	36740486
VTN	5	37530	MB	36740486
PRNc	5	2349048	P	16709052
VI	5	30332	MY	30965290
NOT	5	205480	MB	36740486
MRN	5	5143256	MB	36740486
PAG	5	4693792	MB	36740486
PPN	5	892486	MB	36740486
PP	4	61144	TH	20274752
PIL	4	175644	TH	20274752
SSp-ul	4	3769462	Isocortex	123282624
VPMpc	4	215258	TH	20274752
LSr	4	1881914	STR	44961798
ACB	4	4401366	STR	44961798
FS	4	428468	STR	44961798
SCs	4	2156454	MB	36740486
SNr	4	1549976	MB	36740486
BST	4	1340702	PAL	9364810
PN	4	21736	MB	36740486
MA3	4	16356	MB	36740486
IF	4	86796	MB	36740486
RL	4	55664	MB	36740486
PRNr	4	2363054	P	16709052
PB	4	1121664	P	16709052
IC	4	4445566	MB	36740486
SAG	4	98190	MB	36740486
MEV	4	9484	MB	36740486
RR	4	137776	MB	36740486
SCm	4	5652434	MB	36740486
PF	3	485994	TH	20274752
SPFm	3	70074	TH	20274752
MOB	3	16464300	OLF	46701932
AOB	3	652032	OLF	46701932
CP	3	26018770	STR	44961798
CA2d	3	209668	HPF	42641090
CA3d	3	1914932	HPF	42641090
FCd	3	61680	HPF	42641090
MEA	3	2028582	STR	44961798
LSv	3	607236	STR	44961798
SH	3	36996	STR	44961798
IPN	3	354972	MB	36740486
TRN	3	689664	P	16709052
SOC	3	898642	P	16709052
CUN	3	551428	MB	36740486
SubG	2	26860	TH	20274752
SPFp	2	134918	TH	20274752
SUV	2	353694	MY	30965290
y	2	23476	MY	30965290
NLL	2	723784	P	16709052
PSV	2	1106076	P	16709052
SUT	2	259600	P	16709052
V	2	354758	P	16709052
P5	2	321414	P	16709052
Acs5	2	13912	P	16709052
PC5	2	70708	P	16709052
I5	2	44504	P	16709052
AP	2	52784	MY	30965290
DCO	2	612196	MY	30965290
NTS	2	848828	MY	30965290
AMB	2	43088	MY	30965290
DMX	2	174194	MY	30965290
IO	2	511758	MY	30965290
LRN	2	569734	MY	30965290
MARN	2	533332	MY	30965290
PGRNl	2	707694	MY	30965290
PPY	2	94476	MY	30965290
XII	2	282642	MY	30965290
VPLpc	1	98824	TH	20274752
VCO	1	1017086	MY	30965290
CU	1	333124	MY	30965290
GR	1	81624	MY	30965290
Pa5	1	102634	MY	30965290
PG	1	965046	P	16709052
NTB	1	154456	MY	30965290
VII	1	916898	MY	30965290
GRN	1	2623754	MY	30965290
ICB	1	53468	MY	30965290
IRN	1	2777478	MY	30965290
ISN	1	7224	MY	30965290
PAS	1	27908	MY	30965290
PGRNd	1	239308	MY	30965290
PRP	1	244038	MY	30965290
LAV	1	287566	MY	30965290
MV	1	1817140	MY	30965290
SPIV	1	749066	MY	30965290
x	1	57052	MY	30965290
RM	1	116932	MY	30965290
RPA	1	66614	MY	30965290
RO	1	39990	MY	30965290
